# Virgin Birth: A genetic basis for facultative parthenogenesis

**DOI:** 10.1101/2022.03.13.484157

**Authors:** A. L. Braun, D. K. Fabian, E. Garrison, D. M. Glover

## Abstract

Sexual reproduction evolved 1-2 billion years ago and underlies the biodiversity of our planet. Nevertheless, devolution of sexual into asexual reproduction can occur across all phyla of the animal kingdom. The genetic basis for how parthenogenesis can arise is completely unknown. To understand the mechanism and benefits of parthenogenesis, we have sequenced the genome of the facultative parthenogen, *Drosophila mercatorum*, and compared its organisation and expression pattern during parthenogenetic or sexual reproduction. We identified three genes, *desat2*, *Myc*, and *polo* in parthenogenetic *D. mercatorum* that when mis-regulated in a non-parthenogenetic species, *D. melanogaster*, enable facultative parthenogenetic reproduction. This simple genetic switch leads us to propose that sporadic facultative parthenogenesis could evolve as an ‘escape route’ preserving the genetic lineage in the face of sexual isolation.
