## Supplementary material for "Virgin Birth: A genetic basis for facultative parthenogenesis": DataTableS1

### Sheet: Data Table S1
Data Table S1.Parthenogenesis in D. mercatorum. Baseline experiments that were carried out to determine expectation when screening for parthenogenesis in D. mercatorum and to aid in the selection of which strains to study in more detail.
Experiment type*	Species	Female genotype	Temperature (°C)	Number of experiments	Number of flies	Average		parthenogenesis / lifespan	Parthenogenetic				Proportion of parthenogens to adult flies tested	Percent of offspring to adult flies tested	F1 information	Stock Origin
						Max Lifespan (days)	age of parthenogenesis		Flies	Pupae	Larvae	Embryos
Baseline experiments	D. mercatorum	Parthenogenetic	25	1	23	43.3	21.34	0.492841	75	6	15	1238	58	58	Healthy stocks established from single flies	Hawaii Highway km 28. Hawaii.	Cornell Stock Centre: 15082-1525.07
Baseline experiments	D. mercatorum	wild type	25	1	21	23.5			0	0	0	0	0	0		Praia Grande, Sao Paulo.	Cornell Stock Centre: 15082-1511.00
Baseline experiments	D. mercatorum	wild type	25	1	23	43.6	14.56	0.333945	1	1	1	84	3.78261	3.78261	Most did not continue to reproduce, some weak stocks created. The maximum b=number of generations was 7	Unknown	Cornell Stock Centre: 15082-1527.03
*These data were for the flies that were used for the transcriptomics and genomics, they were keps as single flies in tubes whereas the other experiments were in batches
Experiment type	Species	Female genotype	Temperature (°C)	Number of experiments	Number of flies	Average		parthenogenesis / lifespan	Parthenogenetic				Proportion of parthenogens to adult flies tested	Percent of offspring to adult flies tested	F1 information	Wolbachia Test	Stock Origin
						Max Lifespan (weeks)	Age of parthenogenesis		Flies	Pupae	Larvae	Embryos
Baseline experiments	D. mercatorum	wild type	25	1	1052	28.7	15	0.522648	0	0	0	12	0.0114068	0.0114068	No further parthenogenesis	Negative	Praia Grande, Sao Paulo.	Cornell Stock Centre: 15082-1511.00
Baseline experiments	D. mercatorum	wild type	25	1	1000	71.2	37.63	0.528511	0	0	0	93	0.093	0.093		Negative	Kamuela, Hawaii.	Cornell Stock Centre: 15082-1521.22
Baseline experiments	D. mercatorum	wild type	25	1	1000	49.9	21	0.420842	1	0	0	0	0.001	0.001	No further parthenogenesis	Negative	Unknown (but likely from the original Templeton strains from New York because of the stock description)	Cornell Stock Centre: 15082-1527.01
Baseline experiments	D. mercatorum	wild type	25	1	1000	56.2	28.857	0.51347	6	1	0		0.007	0.007	No further parthenogenesis	Negative	Unknown (likely also from the original Templeton strains because it is likely that these were submitted at the same time as 15082-1527.01)	Cornell Stock Centre: 15082-1527.02
Baseline experiments	D. mercatorum	wild type	25	1	1025	58.7	34.06	0.580239	110	0	0		0.107317	0.107317	Most did not continue to reproduce, some weak stocks created. The maximum b=number of generations was 7	Negative	Unknown (likely also from the original Templeton strains because it is likely that these were submitted at the same time as 15082-1527.01)	Cornell Stock Centre: 15082-1527.03
Baseline experiments	D. mercatorum	wild type	25	1	1000	58.5	14	0.239316	0	0	0	1	0.001	0.001		Negative	Unknown (likely also from the original Templeton strains because it is likely that these were submitted at the same time as 15082-1527.01)	Cornell Stock Centre: 15082-1527.04
Baseline experiments	D. mercatorum	wild type	25	1	1000	66.1	13.1	0.198185	1	0	0	9	0.01	0.01	No further parthenogenesis	Negative	Unknown (likely also from the original Templeton strains because it is likely that these were submitted at the same time as 15082-1527.01)	Cornell Stock Centre: 15082-1527.05
				Total Flies	7144	49.97	22.1719	0.425555
