## Supplementary material for "Virgin Birth: A genetic basis for facultative parthenogenesis": DataTableS2

### Sheet: Data Table S2
Data Table S2. Hybridisation experiments between different D. mercatorum strains. Between 3-10 females and males from the strains listed below were crossed in equal numbers and maintained together on fresh food for the duration of their life. If offspring were produced, we checked for the presence of at least 3 male offspring, as an indication that mating had occurred, and the cross was scored 'y…
Female	Male	Male Offspring	Repeat 1 F1 present	Repeat 1 F1 present	Repeat 3 F1 present
D. merc - parth (CSC: 15082-1525.07)	D. merc CSC:15082-1527.01	no	no	no	no
D. merc - parth (CSC: 15082-1525.07)	D. merc CSC:15082-1527.02	no	no	no	no
D. merc - parth (CSC: 15082-1525.07)	D. merc CSC:15082-1527.03	Yes	yes	yes	yes
D. merc - parth (CSC: 15082-1525.07)	D. merc CSC:15082-1527.04	Yes	yes	yes
D. merc - parth (CSC: 15082-1525.07)	D. merc CSC:15082-1527.05	Yes	yes	no	no
D. merc - parth (CSC: 15082-1525.07)	D. merc CSC:15082-1521.22	Yes	yes	yes	no
D. merc - parth (CSC: 15082-1525.07)	D. merc CSC:15082-1511.00	no	no	no	no
Female	Male	Male Offspring	Repeat 1 F1 present	Repeat 1 F1 present	Repeat 3 F1 present
D. merc CSC:15082-1527.01	D. merc CSC:15082-1527.02	yes	yes	yes
D. merc CSC:15082-1527.01	D. merc CSC:15082-1527.03	yes	yes	yes
D. merc CSC:15082-1527.01	D. merc CSC:15082-1527.04	no	no	no
D. merc CSC:15082-1527.01	D. merc CSC:15082-1527.05	yes	yes	yes
D. merc CSC:15082-1527.01	D. merc CSC:15082-1521.22	yes	yes	yes
D. merc CSC:15082-1527.01	D. merc CSC:15082-1511.00	yes	no	no	yes
Female	Male	Male Offspring	Repeat 1 F1 present	Repeat 1 F1 present	Repeat 3 F1 present
D. merc CSC:15082-1527.02	D. merc CSC:15082-1527.01	yes	yes	yes	yes
D. merc CSC:15082-1527.02	D. merc CSC:15082-1527.03	yes	yes	yes	yes
D. merc CSC:15082-1527.02	D. merc CSC:15082-1527.05	yes	yes	yes	yes
D. merc CSC:15082-1527.02	D. merc CSC:15082-1521.22	yes	yes	yes	yes
D. merc CSC:15082-1527.02	D. merc CSC:15082-1511.00	yes	yes	yes	yes
Female	Male	Male Offspring	Repeat 1 F1 present	Repeat 1 F1 present	Repeat 3 F1 present
D. merc CSC:15082-1527.03	D. merc CSC:15082-1527.01	yes	yes	yes
D. merc CSC:15082-1527.03	D. merc CSC:15082-1527.02	yes	yes	yes
D. merc CSC:15082-1527.03	D. merc CSC:15082-1527.05	yes	yes	yes
D. merc CSC:15082-1527.03	D. merc CSC:15082-1521.22	yes	yes	yes
D. merc CSC:15082-1527.03	D. merc CSC:15082-1511.00	yes	no	yes	yes
Female	Male	Male Offspring	Repeat 1 F1 present	Repeat 1 F1 present	Repeat 3 F1 present
D. merc CSC:15082-1527.04	D. merc CSC:15082-1527.01	yes	yes	yes
D. merc CSC:15082-1527.04	D. merc CSC:15082-1527.02	yes	yes	yes
D. merc CSC:15082-1527.04	D. merc CSC:15082-1527.03	yes	yes	yes
D. merc CSC:15082-1527.04	D. merc CSC:15082-1527.05	yes	yes	yes
D. merc CSC:15082-1527.04	D. merc CSC:15082-1521.22	yes	yes	yes
D. merc CSC:15082-1527.04	D. merc CSC:15082-1511.00	no	no	no
Female	Male	Male Offspring	Repeat 1 F1 present	Repeat 1 F1 present	Repeat 3 F1 present
D. merc CSC:15082-1527.05	D. merc CSC:15082-1527.01	yes	yes	yes
D. merc CSC:15082-1527.05	D. merc CSC:15082-1527.02	yes	yes	yes
D. merc CSC:15082-1527.05	D. merc CSC:15082-1527.03	yes	yes	yes
D. merc CSC:15082-1527.05	D. merc CSC:15082-1521.22	yes	yes	yes
D. merc CSC:15082-1527.05	D. merc CSC:15082-1511.00	yes	no	no	yes
Female	Male	Male Offspring	Repeat 1 F1 present	Repeat 1 F1 present	Repeat 3 F1 present
D mer 15082-1521.22	D mer 15082-1527.01	yes	yes	yes
D mer 15082-1521.22	D mer 15082-1527.02	yes	no	yes	yes
D mer 15082-1521.22	D mer 15082-1527.03	yes	no	yes	yes
D mer 15082-1521.22	D mer 15082-1527.05	yes	no	yes	yes
D mer 15082-1521.22	D mer 15082-1511.00	yes	no	yes	yes
Female	Male	Male Offspring	Repeat 1 F1 present	Repeat 1 F1 present	Repeat 3 F1 present
D mer 15082-1511.00	D mer 15082-1527.01	yes	no	yes	yes
D mer 15082-1511.00	D mer 15082-1527.02	yes	no	yes	yes
D mer 15082-1511.00	D mer 15082-1527.03	yes	Yes	yes	yes
D mer 15082-1511.00	D mer 15082-1527.05	yes	no	yes	yes
D mer 15082-1511.00	D mer 15082-1521.22	yes	no	yes	yes
