## Supplementary material for "Virgin Birth: A genetic basis for facultative parthenogenesis": DataTableS4

### Sheet: Data Table S4
Data Table S4. Parthenogenesis in different Drosophila species. These experiments were carried out to gain understanding of expectations in screens for variable levels of parthenogenesis and estimate the optimal number of virgins to collect for each experiment.
Experiment type	Species	Female genotype	Temperature (°C)	Number of experiments	Number of flies	Average		parthenogenesis / lifespan	Parthenogenetic				Proportion of offspring to adult flies tested	Percent of offspring to adult flies tested	F1 information	Stock Origin
						Max Lifespan (weeks)	Age of parthenogenesis		Flies	Pupae	Larvae	Embryos
Baseline experiments	D. ananassea	wild type	25	1	1000	60.3	21	0.348259	0	0	0	1	0.001	0.001		Cornell Stock Centre: 14024-0371.15
Baseline experiments	D. ananassea	wild type	25	1	1000	46.9			0	0	0	0	0	0		Frances Jiggens Lab
Baseline experiments	D. atripex	wild type	25	1	1000	60.6			0	0	0	0	0	0		Cornell Stock Centre: 14024-0361.00
Baseline experiments	D. pallidosa	wild type	25	1	1000	42	24.79	0.590238	0	0	1	286	0.287	0.287		Kyorin Fly: k-aae002
Baseline experiments	D. parthenogenetica	wild type	25	1	60	53	16.75	0.316038	0	0	0	8	0.133333	0.133333		Cornell Stock Centre: 15181-2221.03
Baseline experiments	D. susulii	wild type	25	1	305	65.2			0	0	0	0	0	0		Genetics Fly Facility
Baseline experiments	D. albomicans	wild type	25	1	1000	58.3	28.33	0.485935	0	0	1	8	0.009	0.009		Kyorin Fly: E-10801
Baseline experiments	D. americana	wild type	25	1	1000	53.1	9	0.169492	0	0	0	2	0.002	0.002		Cornell Stock Centre: 15010-1041.32
Baseline experiments	D. robusta	wild type	25	1	60	56.7			0	0	0	0	0	0		Cornell Stock Centre: 15020-1111.12
Baseline experiments	D hydie	wild type	25	1	731	78.2	39	0.498721	1	0	0	5	0.00820793	0.00820793	No further parthenogenesis	Frances Jiggens Lab
Baseline experiments	S. lebanonensis	wild type	25	1	385	63.1			0	0	0	0	0	0		Frances Jiggens Lab
Baseline experiments	S. stonei	wild type	25	1	624	91.9	18	0.195865	0	0	0	1	0.00160256	0.00160256		Frances Jiggens Lab
Baseline experiments	Z. vittiger	wild type	25	1	184	88.8			0	0	0	0	0	0		Frances Jiggens Lab
				Total Flies	8349		Average Parthenogenesis	0.372078
