## Supplementary material for "Virgin Birth: A genetic basis for facultative parthenogenesis": DataTableS5

### Sheet: Data Table S5
Data Table S5. Parthenogenesis in different D. melanogaster strains. These experiments were carried out to confirm that D. melanogaster is not naturally parthenogenetic.
Experiment type	Species	Female genotype	Temperature (°C)	Number of experiments	Number of flies	Average		parthenogenesis / lifespan	Parthenogenetic				Proportion of offspring to adult flies tested	Percent of offspring to adult flies tested	F1 information	Stock Origin
						Max Lifespan (days)	Age of parthenogenesis		Flies	Pupae	Larvae	Embryos
Baseline experiments	D. melanogaster	w-	25	1	1000	65.2			0	0	0	0	0	0		Genetics Fly Facility
Baseline experiments	D. melanogaster	Or	25	1	1000	50.1			0	0	0	0	0	0		Genetics Fly Facility
Baseline experiments	D. melanogaster	wild caught isofemale line	25	1	1050	76.4	44.2	0.578534	0	0	0	5	0.0047619	0.0047619		Single female collected in Cambridge UK, CB1 1DS, named CB1
				Total Flies	3050		Average Parthenogenesis	0.578534
