## Supplementary material for "Virgin Birth: A genetic basis for facultative parthenogenesis": DataTableS6

### Sheet: Data Table S6
Data Table S6. CRISPR mutant information. CRISPR gRNA sequences, sequencing primers, resulting CRISPR allele genotype, viability, rescue data, and complementation.
Gene	gRNA1	gRNA2	Genotyping Primer FWD	Genotyping Primer REV	genotype	Homozygous viable	rescue	complementation
ana2	GAAACGGAGGATATGCTGCC	AAGCTGTTGTGAAAGCATGT	TTGGACAGATTCTCCCGCTC	TTCCACTTAAATCGCAAATAGACAT	w ; ana2[4.3] / CyO	no	yes
asl	GTACCTGGCGTGTTCATATT	GACTCAAATAGAAAGCCCAA	TGCCTACGAAAATAGCGCCT	TCAACAAGTGCTGGAACCAGAT	w ; ; asl[38] / TM6B	no	no	no
gnu	GGCGATTGTAGCGCTCCATT	GTAAAATCAGAAGAATTGCT	TTCACCCAAATCACGAGGGT	TCGGAGCGCTCTACTTTCAC	w ; ; gnu[1] / TM6B	no		yes
morula	GGTGCGACTTTGACGCTTTG	GACAAGCTAATATTCTCGGG	TGGCTACTAAGCTCCCCGTA	TTCGCCTTTAGTTTTAGAGCCC	w ; mr[1] / CyO	no		yes
					w ; mr[2] / CyO	no		no
Plk4	GGAAGCATGCGATTATAATA	GGTTTCTCCAAACGCCCGAT	TTGGTGATAGTGCAGCCCTC	TGCAAATGGACAAGGATTCGC	w ; ; plk4[144] / TM6B	no	no	no
plp (start)	GATCGCCTTATAGCTTACAC	ATCACCCGAACGTACCTGCC	GATCACATCATTGCTCCGGC	CCGAGTTGGAGCAGCAGATTA	w ; ; plp[165] , P{w[+mW.hs]=FRT(w[hs])}2A / TM6B	no	no	no
plp (end)	TACGCTGCAGGGTCGTATGG	CAGTCCAATCTTGCCAATGA	GAAGCCAACGGTCAAATGGT	CAACTCTGCTATCCTGGGCT	w ; ; plp[165-P3-16] , P{w[+mW.hs]=FRT(w[hs])}2A / TM6B	no		no
plu	GTCAGAATGGGTGAAATAAA	GCACATTGCGCTTATCTAAG	ACTCACCGGAAACGGGAAAA	TGAGCGGGATAGGGATGTGA	w ; plu[1] / CyO	no		yes
					w ; plu[5] / CyO	no		yes
png	GGAACTCTGCGCACTCGAGA	GCTTCAGCTACAGCTACTAA	CGAAGTTCCGAGTTTTCGGC	CGCCCTGGTAAAGAGTCTGAA	w, png[11] / FM7	yes		yes
					w, png[14] , P{ry[+t7.2]=neoFRT}19A / FM7	yes		yes
Sas-6	GAGTAGCTATCCTCGCTCCC	GGAACGGCTTGCAATACCCA	TGACCAGCGATGGCTACTTC	AACTCATCCGTGAGCGACTG	w ; ; Sas-6[103] / TM6B	no	yes	no
slmb	GTCATCCGAGCTGGTCTGCA	GAAATCCAGGTCATCCGATT	TGGCTGATGTGCTTGCATTG	TCCGAAGGGCGATTCAAAGA	w ; ; FRT82B w+90E, slmb[i33]	no		no
					w ; ; FRT82B w+90E, slmb[i41]	no		no
					w ; ; slmb[i44]	no		no
