## Supplementary material for "Virgin Birth: A genetic basis for facultative parthenogenesis": DataTableS7

### Sheet: Single mutant screen
Data Table S7. Single gene variant screen. Tracking of the temperature at which flies were maintained; the number of crosses, if applicable; the number of flies collected; the maximum average lifespan per batch; the average maternal age of parthenogenesis; proportion of life completed at the age of parthenogenesis; the maximum developmental stage reached by parthenogenetic offspring; proportion a…
These experiments are all of the general controls that were not specific to experiments
Gene	Experiment Type	Female genotype	Temperature (°C)	Number of experiments	Number of flies	Average		parthenogenesis / lifespan	Parthenogenetic				Proportion of offspring to adult flies tested	Percent of offspring to adult flies tested	F1 information	p value	Stock Origin
						Max Lifespan (days)	Age of parthenogenesis		Flies	Pupae	Larvae	Embryos
Gal4	Control	bam-Gal4 (X)	25C	1	1016	78.6			0	0	0	0	0	0			Felipe Karam Teixeira Lab
	Control	MTB-Gal4 (III)	18C	1	900	130.7	70	0.535578	0	0	0	1	0.00111111	0.00111111			David M Glover Lab
	Control	MTB-Gal4 (III)	25C	2	1208	63.3			0	0	0	0	0	0
	Control	MTB-Gal4 (III)	29C	1	1000	26.5			0	0	0	0	0	0
	Control	MTB-Gal4 (II)	25C	1	1000	63.8			0	0	0	0	0	0			Isabel M Palacios Lab
	Control	MTB-Gal4 (II)	29C	1	1000	37.8			0	0	0	0	0	0
	Control	nos-gal4 (II) / CyO ; MKRS / TM6B	25C	1	645	67.2	21	0.3125	0	0	0	1	0.00155039	0.00155039			BDSC: 44484
Balancers	Control	If / CyO ; MKRS / TM6B	25C	1	876	65.8	53	0.805471	0	0	0	1	0.00114155	0.00114155			David M Glover Lab
Negative controls
Gene	Experiment Type	Female genotype	Temperature (°C)	Number of experiments	Number of flies	Average		parthenogenesis / lifespan	Parthenogenetic				Proportion of offspring to adult flies tested	Percent of offspring to adult flies tested	F1 information	p value	Stock Origin
						Max Lifespan (days)	Age of parthenogenesis		Flies	Pupae	Larvae	Embryos
CG3436	mutant	CG3436 [LA00324] mutant	25C	1	940	61			0	0	0	0	0	0		1	BDSC: 22228
dhd	mutant	dhd[JS] / FM7 ; ; TM6B / TM3	25C	1	518	47.1			0	0	0	0	0	0		1	Terry Orr-Weaver Lab
	mutant	dhd[P8] / FM7	25C	1	1015	45.9			0	0	0	0	0	0		1	Terry Orr-Weaver Lab
Klp64D	RNAi Control	Klp64D-RNAi [TRiP.HMS02193]	25C	1	1129	83.2	32	0.384615	1	0	0	1	0.00177148	0.00177148	No further parthenogenesis		BDSC: 40945
	RNAi	Klp64D-RNAi [TRiP.HMS02193] ; MTB	25C	4	1728	72.9	65	0.891632	0	0	0	1	0.000578704	0.000578704		0.5661
	mutant	Klp64D[k1] / TM3	25C	1	750	47.2			0	0	0	0	0	0		1	BDSC: 5578
Trx-2	RNAi Control	Trx-2-RNAi [TRiP.HMS00989]	25C	1	1183	63.1			0	0	0	0	0	0			BDSC: 34019
	RNAi	Trx-2-RNAi [TRiP.HMS00989] / MTB	25C	2	1115	78.4	41.33	0.527168	1	0	0	2	0.00269058	0.00269058	No further parthenogenesis	0.1141
	RNAi	nos-gal4 / CyO ; Trx-2-RNAi [TRiP.HMS00989] / TM6B	25C	1	450	771	59	0.076524	1	0	0	1	0.00444444	0.00444444	No further parthenogenesis	0.07581
	RNAi Control	Trx-2-RNAi [TRiP.HMS00603]	25C	1	1110	79			0	0	0	0	0	0			BDSC: 33721
	RNAi	Trx-2-RNAi [TRiP.HMS00603] / MTB	25C	2	1700	76.7			0	0	0	0	0	0		1
	mutant	Trx-2[BG02804] / CyO	25C	1	950	57.4			0	0	0	0	0	0		1	BDSC: 12826
	mutant	Trx-2[BG02804] / CyO ; MTB	25C	1	308	84.3			0	0	0	0	0	0		1
	mutant	Trx-2[BG02804] ; MTB	25C	1	299	79.8			0	0	0	0	0	0		1
w	RNAi Control	w-RNAi [HMS00017]	25C	1	950	63.1	29.3	0.464342	0	0	0	3	0.00315789	0.00315789			BDSC: 33623
	RNAi Control	w-RNAi [HMS00017] / MTB	25C	3	2534	76.1	45	0.591327	0	0	0	1	0.000394633	0.000394633		0.0644
	RNAi Control	w-RNAi [GL00094]	25C	1	1060	67.6	43	0.636095	0	0	0	1	0.000943396	0.000943396			BDSC: 35573
	RNAi Control	w-RNAi [GL00094] / MTB	25C	3	474	73.3	43	0.58663	0	0	0	1	0.0021097	0.0021097		0.5227
	RNAi Control	w-RNAi [HMS00004]	25C	1	1050	55.4			0	0	0	0	0	0			BDSC: 33613
	RNAi Control	w-RNAi [HMS00004] / MTB	25C	2	1950	72.9			0	0	0	0	0	0		1
	RNAi Control	nos-gal4 ; w-RNAi [HMS00017]	25C	1	375	78.4			0	0	0	0	0	0		1
Baseline experiments taken from Table S5	D. melanogaster	w [1118]	25C	1	1000	65.2			0	0	0	0	0	0			Genetics Fly Facility
Differential expression candidates from the D. mercatorum transcriptomics
Gene	Experiment Type	Female genotype	Temperature (°C)	Number of experiments	Number of flies	Average		parthenogenesis / lifespan	Parthenogenetic				Proportion of offspring to adult flies tested	Percent of offspring to adult flies tested	F1 information	p value	Stock Origin
						Max Lifespan (days)	Age of parthenogenesis		Flies	Pupae	Larvae	Embryos
Asciz	RNAi Control	Asciz-RNAi [TRiP.HMJ21116]	25C	1	1054	67.1			0	0	0	0	0	0			BDSC: 51002
	RNAi	Asciz-RNAi [TRiP.HMJ21116] ; MTB	25C	1	502	77.1			0	0	0	0	0	0		1
bam	RNAi Control	bam-RNAi [TRiP.HMS00029]	18C	1	1000	115.1	47.5	0.412685	0	0	0	2	0.002	0.002			BDSC: 33631
	RNAi	bam-RNAi [TRiP.HMS00029] / MTB (III)	18C	2	1495	135.3			0	0	0	0	0	0		0.1605
	RNAi	bam-gal4 ; ; bam-RNAi [TRiP.HMS00029] / +	18C	2	1985	156.3	88.875	0.568618	0	0	0	8	0.00403023	0.00403023		0.5111	Felipe Karam Teixeira Lab
	RNAi Control	bam-RNAi [TRiP.HMS00029]	25C	3	2136	66.2	46	0.694864	0	0	0	4	0.00187266	0.00187266
	RNAi	bam-RNAi [TRiP.HMS00029] / MTB (III)	25C	5	2707	74.7	24.67	0.330254	0	1	0	2	0.00110824	0.00110824		0.7067
	RNAi	MTB / + ; bam-RNAi [TRiP.HMS00029] /+	25C	3	463	80			0	0	0	0	0	0		1
	RNAi	nos-gal4 / + ; bam-RNAi [TRiP.HMS00029] /+	25C	1	388	77.4			0	0	0	0	0	0		1	BDSC:
	RNAi	bam-gal4 ; ; bam-RNAi [TRiP.HMS00029] / +	25C	2	1343	88	39.33	0.446932	0	0	0	3	0.0022338	0.0022338		1
	RNAi	bam-RNAi [TRiP.HMS00029] / bam-gal4	25C	1	534	79.3	40	0.504414	0	0	0	1	0.00187266	0.00187266		1	Felipe Karam Teixeira Lab
	RNAi	oskar-gal4 / + ; bam-RNAi [TRiP.HMS00029] /+	25C	1	249	78.2			0	0	0	0	0	0		1	Felipe Karam Teixeira Lab
	RNAi	bam-RNAi [TRiP.HMS00029] / otu-gal4	25C	3	1481	72.4	46.5	0.642265	0	0	0	2	0.00135044	0.00135044		1	Felipe Karam Teixeira Lab
	RNAi	bam-RNAi [TRiP.HMS00029] / actin-gal4	25C	1	440	86			0	0	0	0	0	0		1	Felipe Karam Teixeira Lab
	RNAi Control	w ; ; bam-RNAi [TRiP.HMS00029] / +	25C	2	514	76.6	50	0.652742	0	0	0	1	0.00194553	0.00194553		1
	mutant	bam[D86] mutant / TM3	25C	1	777	53		0	0	0	0	0	0	0		1	BDSC: 5427
	RNAi Control	bam-RNAi [TRiP.HMS00029] / bam[D86]	25C	1	712	86.2	61	0.707657	0	0	0	1	0.00140449	0.00140449		1
	RNAi Control	bam-RNAi [TRiP.HMS00029]	29C	1	990	35.6			0	0	0	0	0	0
	RNAi	bam-RNAi [TRiP.HMS00029] / MTB (III)	29C	4	555	37.9			0	0	0	0	0	0		1
	RNAi	MTB / + ; bam-RNAi [TRiP.HMS00029] /+	29C	4	648	42.9			0	0	0	0	0	0		1
	RNAi	nos-gal4 / + ; bam-RNAi [TRiP.HMS00029] /+	29C	1	200	44.5			0	0	0	0	0	0		1
	RNAi	bam-gal4 ; ; bam-RNAi [TRiP.HMS00029] / +	29C	1	400	42.8			0	0	0	0	0	0		1
	RNAi	bam-RNAi [TRiP.HMS00029] / bam-gal4	29C	1	378	41			0	0	0	0	0	0		1
c(2)M	RNAi Control	c(2)M-RNAi [GL01587]	25C	1	879	46.4			0	0	0	0	0	0			BDSC: 43977
	RNAi	c(2)M-RNAi [GL01587] / MTB	25C	2	573	71.1			0	0	0	0	0	0		1
Cad96Ca	RNAi Control	Cad96Ca-RNAi [HMC04150]	25C	1	1030	68			0	0	0	0	0	0			BDSC:55877
	RNAi	Cad96Ca-RNAi [HMC04150] / MTB	25C	2	742	77.1			0	0	0	0	0	0		1
CASK	Deficiency	CASK[X-313] / TM6B	25C	1	906	59.7			0	0	0	0	0	0		1	BDSC: 6784
CG4329	RNAi Control	CG4329-RNAi [TRiP.HMJ21478]	25C	1	1000	65.8			0	0	0	0	0	0			BDSC: 54035
	RNAi	CG4329-RNAi [TRiP.HMJ21478] ; MTB	25C	1	668	74.9			0	0	0	0	0	0		1
CG4496	RNAi Control	CG4496-RNAi [TRiP.HMC03034]	25C	1	951	67.8	45	0.663717	0	0	0	1	0.00105152	0.00105152			BDSC: 51428
	RNAi	CG4496-RNAi [TRiP.HMC03034] / MTB	25C	1	799	81			0	0	0	0	0	0		1
CG10433	RNAi Control	CG10433-RNAi [HMC04435]	25C	1	914	74.5	28	0.375839	0	0	0	1	0.00109409	0.00109409			BDSC: 56993
	RNAi	CG10433-RNAi [HMC04435] ; MTB	25C	3	1266	75.5			0	0	0	0	0	0		0.4193
CG17202	mutant	CG17202[f01979] / TM6B	25C	1	904	62.4			0	0	0	0	0	0		1	BDSC: 18498
CG42808	RNAi Control	CG42808-RNAi [TRiP.HMS02472]	25C	1	974	71.8			0	0	0	0	0	0			BDSC: 42636
	RNAi	CG42808-RNAi [TRiP.HMS02472] ; MTB	25C	1	662	77.1			0	0	0	0	0	0		1
chrb	RNAi Control	chrb-RNAi [GL01585]	25C	1	1000	71.6			0	0	0	0	0	0			BDSC: 43975
	RNAi	chrb-RNAi [GL01585] / MTB	25C	3	400	79.8			0	0	0	0	0	0		1
CRMP	RNAi Control	CRMP-RNAi [HMC03583]	25C	1	1050	81.9	70	0.854701	0	0	0	1	0.000952381	0.000952381			BDSC: 53354
	RNAi	CRMP-RNAi [HMC03583] ; MTB	25C	2	1286	82.9			0	0	0	0	0	0		0.4495
	mutant	CRMP[SupK1] / TM3	25C	1	1186	52.7	28	0.337756	0	0	1	1	0.00168634	0.00168634		0.5034	BDSC: 40954
	mutant	nos-gal4 / CyO ; CRMP[6784] / TM6B	25C	1	493	82.4			0	0	0	0	0	0		1
desat1	RNAi Control	desat1-RNAi [TRiP.GL00428]	25C	1	958	57.8			0	0	0	0	0	0			BDSC: 35591
	RNAi	desat1-RNAi [TRiP.GL00428] ; MTB	25C	2	1653	68.1			0	0	0	0	0	0		1
	RNAi Control	desat1-RNAi [TRiP.GL00428]	25C	1	982	60			0	0	0	0	0	0			BDSC: 37512
	RNAi	desat1-RNAi [TRiP.GL00428] ; MTB	25C	2	648	66.9	42	0.627803	0	0	0	1	0.00154321	0.00154321		0.3975
	mutant	desat1[ey07679]	25C	2	2050	58.4	20.67	0.353938	3	0	0	6	0.00439024	0.00439024	No further parthenogenesis	0.03621	BDSC: 20171
	mutant	nos-gal4 / CyO ; desat1[ey07679] / TM6B	25C	1	373	75.3	27	0.358566	0	0	0	1	0.00268097	0.00268097		0.2753
	mutant	nos-gal4 / CyO ; desat1[ey07679]	25C	1	386	77.1	34	0.440986	0	0	0	1	0.00259067	0.00259067		0.2822
desat2	RNAi Control	desat2-RNAi [HMJ30159]	25C	1	1050	86			0	0	0	1	0.000952381	0.000952381			BDSC: 63529
	RNAi	desat2-RNAi [HMJ30159] ; MTB	25C	2	802	77.1			0	0	0	0	0	0		1
	RNAi Control	desat2-RNAi [HMC06291]	25C	1	956	67.9			0	0	0	0	0	0			BDSC: 65995
	RNAi	desat2-RNAi [HMC06291] / MTB	25C	2	1452	73			0	0	0	0	0	0		1
	mutant	desat2[7-11HD-low] / Tm6B	25C	1	793	81.4			0	0	0	0	0	0		1	BDSC: 4532
	mutant	desat2[7-11HD-low]	25C	1	304	69.2	22	0.317919	0	0	0	1	0.00328947	0.00328947		0.4118
	mutant	nos-gal4 / CyO; desat2[7-11HD-low] / Tm6B	Could not be screened due to female sterility
e(r)	mutant	e(r)[G926]	25C	1	737	68.8			0	0	0	0	0	0		1	BDSC: 33462
eya	Overexpression Control	UAS-eya[B.I]	25C	1	1076	59.3			0	0	0	0	0	0			BDSC: 5675
	Overexpression	UAS-eya[B.I] / MTB	25C	3	1300	64.9			0	0	0	0	0	0		1
	Overexpression Control	UAS-eya[B.II]	25C	1	1077	58.9	8.75	0.148557	4	0	0	0	0.00371402	0.00371402	No further parthenogenesis		BDSC: 5676
	Overexpression	UAS-eya[B.II] / MTB	25C	3	1418	67.7	61	0.901034	0	0	0	1	0.000705219	0.000705219		0.1725
	Overexpression	nos-gal4 / CyO ; UAS-eya[B.II] / TM6B	25C	1	588	76.3	26	0.34076	0	0	0	1	0.00170068	0.00170068		0.6619
f	RNAi Control	f-RNAi [TRiP.HMS02251]	25C	1	1000	69	30.7	0.444928	0	0	0	1	0.001	0.001			BDSC: 41687
	RNAi	f-RNAi [TRiP.HMS02251] / MTB	25C	2	1344	82.4			0	0	0	0	0	0		0.4266
	mutant	f[36a]	25C	1	986	72.9	53	0.727023	0	0	0	1	0.0010142	0.0010142		0.4965	BDSC: 43
	mutant	f[36a] ; ; MTB	25C	1	376	70.8			0	0	0	0	0	0		1
FER	RNAi Control	FER-RNAi [TRiP.HMS00249]	25C	1	900	61.7	43	0.696921	0	0	0	1	0.00111111	0.00111111			BDSC: 33375
	RNAi	FER-RNAi [TRiP.HMS00249] / MTB (III)	25C	2	1250	78.3			0	0	0	0	0	0		0.4186
	mutant	FER[X42] / TM6B	25C	1	621	51.8			0	0	0	0	0	0		1	BDSC: 9361
gnu	Over-expression Control	UAS-gnu-GFP.R	25C	1	843	70.7			0	0	0	0	0	0			BDSC: 38438
	Over-expression	UAS-gnu-GFP.R ; MTB	25C	1	720	73.5			0	0	0	0	0	0		1
	mutant	gnu[1] / TM6B	25C	1	1050	71.7	16.5	0.230126	0	0	0	2	0.00190476	0.00190476		0.5001	Null CRISPR allele, this study
ktub	RNAi Control	ktub-RNAi [TRiP.HMC04660]	25C	1	900	81.3			0	0	0	0	0	0			BDSC: 57266
	RNAi	ktub-RNAi [TRiP.HMC04660] ; MTB	25C	2	1576	70.5	22	0.312057	0	0	0	1	0.000634518	0.000634518		1
	mutant	ktub[1] / CyO	25C	1	970	67.8			0	0	0	0	0	0		1	BDSC: 68206
	mutant	ktub[1] Homozygous	25C	1	253	68.3	54	0.79063	0	0	0	1	0.00395257	0.00395257		0.2019
	mutant	ktub[1] / CyO; MTB	25C	1	351	85.6			0	0	0	0	0	0		1
	mutant	ktub[1] ; MTB	25C	1	250	80.2			0	0	0	0	0	0		1
msd1	mutant	msd1[EY11673] / TM6B	25C	1	900	29.4			0	0	0	0	0	0		1	BDSC: 20814
Myc	Overexpression Control	UAS-Myc	25C	1	999	54.3			0	0	0	0	0	0			Felipe Karam Teixeira Lab
	Overexpression	UAS-Myc / + ; MTB / +	25C	1	298	73	44	0.60274	0	0	0	1	0.0033557	0.0033557		0.2441
	Overexpression	UAS-Myc / nos-gal4	25C	1	406	77.1	64	0.830091	0	0	0	1	0.00246305	0.00246305		0.3055
Nmnat	Overexpression Control	UAS-Nmnat.Z	25C	1	856	63.1	38	0.602219	0	0	0	2	0.00233645	0.00233645			BDSC: 39699
	Overexpression	UAS-Nmnat.Z ; MTB	25C	1	455	72.3			0	0	0	0	0	0		1
pnt	Overexpression Control	UAS-pnt[2]	25C	1	956	68			0	0	0	0	0	0			BDSC: 399
	Overexpression	UAS-pnt[2] / MTB	25C	2	950	69.3			0	0	0	0	0	0		1
Rcd4	Overexpression	UAS-GFP-Rcd4 / + ; MTB (III) / +	25C	2	79	70.5			0	0	0	0	0	0		1	David M Glover lab
	Overexpression	UAS-flag-Rcd4 / + ; MTB (III) / +	25C	2	98	70			0	0	0	0	0	0		1
	Overexpression Control	UAS-flag-Rcd4	29C	2	962	32.7			0	0	0	0	0	0
	Overexpression	UAS-flag-Rcd4 / + ; MTB (III) / +	29C	2	923	31.2			0	0	0	0	0	0		1
	Overexpression Control	UAS-GFP-Rcd4	29C	2	1034	36.4			0	0	0	0	0	0
	Overexpression	UAS-GFP-Rcd4 / + ; MTB (III) / +	29C	2	993	32.5			0	0	0	0	0	0		1
	Ectopic-expression Control	Ubq-Rcd4-GFP	25C	2	899	68.6			0	0	0	0	0	0		1
	Ectopic-expression Control	Ubq-Rcd4	25C	2	1050	73			0	0	0	0	0	0		1
	Ectopic-expression Control	Ubq-Rcd4-GFP	29C	2	877	35.6			0	0	0	0	0	0		1
	Ectopic-expression Control	Ubq-Rcd4	29C	2	932	34.5			0	0	0	0	0	0		1
Roc1a	Overexpression Control	UAS-Roc1a.D	25C	1	1000	60.9	49	0.804598	0	0	0	2	0.002	0.002			BDSC: 34047
	Overexpression	UAS-Roc1a.D / nos-gal4	25C	1	601	71.9	58	0.806676	0	0	0	1	0.00166389	0.00166389		1
	Mutant	Roc1A[G824] / FM6	25C	1	967	73.2			0	0	0	0	0	0		1	BDSC: 26607
RpL10Ab	mutant	RpL10Ab[KG09231] / TM3	25C	1	942	60.9			0	0	0	0	0	0		1	BDSC: 15173
spir	Overexpression Control	UAS-spir.RC.GFP	25C	1	958	58.7			0	0	0	0	0	0			BDSC: 24765
	Overexpression	UAS-spir.RC.GFP / MTB	25C	1	664	88.8			0	0	0	0	0	0		1
Centriole/Centrosome/cell cycle candidates
Gene	Experiment Type	Female genotype	Temperature (°C)	Number of experiments	Number of flies	Average		parthenogenesis / lifespan	Parthenogenetic				Proportion of offspring to adult flies tested	Percent of offspring to adult flies tested	F1 information	p value	Stock Origin
						Max Lifespan (days)	Age of parthenogenesis		Flies	Pupae	Larvae	Embryos
ana2	Mutant	ana2[4.3] / CyO	25C	1	1000	88.8			0	0	0	0	0	0		1	Null CRISPR allele, this study
asl	Overexpression Control	Ubq-asl[wt]	25C	1	130	56.4			0	0	0	0	0	0		1	David M Glover Lab
	Mutant	asl[38] / TM6B	25C	1	971	88	72	0.818182	0	0	0	1	0.00102987	0.00102987		0.4926	Null CRISPR allele, this study
cnn	Mutant	cnn[HK21] / CyO	25C	1	827	68.9	23	0.333817	0	0	0	1	0.00120919	0.00120919		0.4527	BDSC: 5039
cyclinE	Overexpression Control	UAS-cycE.L	25C	1	1039	29.9			0	0	0	0	0	0			BDSC: 4781
	Overexpression	UAS-cycE.L / MTB	25C	1	659	66.1			0	0	0	0	0	0		1
morula	Mutant	mr[1] / CyO	25C	1	672	90.1	70	0.776915	0	0	0	1	0.0014881	0.0014881		0.4019	Null CRISPR allele, this study
	Mutant	mr[2] / CyO	25C	1	900	92.7			0	0	0	0	0	0		1	Null CRISPR allele, this study
Plk4	Overexpression Control	UAS-Plk4	25C	1	896	53.2			0	0	0	0	0	0			David M Glover Lab
	Overexpression	UAS-Plk4 ; MTB (III)	25C	3	1686	70.7			0	0	0	0	0	0		1
	Overexpression Control	UAS-Plk4 ; MTB (III)	29C	1	400	31.5			0	0	0	0	0	0		1
	Duplication	Plk4[Dp(3;2)GV-CH321-48C20] / CyO	25C	1	1009	80.2			0	0	0	0	0	0		1	BDSC: 90163
	Mutant	Plk4[144] / TM6B	25C	1	902	75.2			0	0	0	0	0	0		1	Null CRISPR allele, this study
plp	Mutant	plp[165-P3-16] / TM6B	25C	1	965	77.6	23.5	0.302835	0	0	0	2	0.00207254	0.00207254		0.241	Null CRISPR allele, this study
plu	mutant	plu[1] / CyO	25C	1	998	77.4	59	0.762274	0	0	0	1	0.001002	0.001002		0.4995	Null CRISPR allele, this study
	mutant	plu[5] / CyO	25C	1	1000	75	29	0.386667	0	0	0	1	0.001	0.001		1	Null CRISPR allele, this study
png	mutant	png[14] / FM7	25C	1	117	60.6			0	0	0	0	0	0		1	Null CRISPR allele, this study
	mutant	png[14]	25C	1	979	69.8			0	0	0	0	0	0		1
	mutant	png[11] / FM7	25C	1	812	74.1			0	0	0	0	0	0		1	Null CRISPR allele, this study
	mutant	png[11]	25C	1	813	75.5			0	0	0	0	0	0		1
polo	Overexpression Control	GFP-polo[+] endogenous promotor	25C	1	949	60.2	25	0.415282	0	0	0	1	0.00105374	0.00105374		0.4747	David M Glover Lab
	Overexpression Control	GFP-polo[+] ; nos-gal4 / CyO	25C	1	520	86.2	39	0.452436	0	0	0	2	0.00384615	0.00384615		0.1096
	Mutant	polo[1] / TM6B	25C	1	1002	84.9			0	0	0	0	0	0		1	David M Glover Lab
	Mutant	polo[11] / TM3	25C	1	856	62.6			0	0	0	0	0	0		1	David M Glover Lab
rca1	Overexpression Control	UAS-rca1 ; if / CyO ; MKRS / TM6B	25C	1	736	58.8			0	0	0	0	0	0			Frank Sprenger Lab
	Overexpression Control	UAS-rca1 ; if / + ; MKRS / MTB	25C	1	227	69.2			0	0	0	0	0	0		1
	Overexpression Control	UAS-rca1 / CyO ; MKRS / TM6B	25C	1	950	60.8			0	0	0	0	0	0			Frank Sprenger Lab
	Overexpression	UAS-rca1 / nos-gal4	25C	1	604	75.5			0	0	0	0	0	0		1
Sas-6	Overexpression Control	Ubq-Sas-6	25C	1	669	66.8	48	0.718563	0	0	0	1	0.00149477	0.00149477		0.3892	David M Glover Lab
	OverexpressionControl	UAS-Sas-6 / + ; MTB / MKRS	25C	1	47	75			0	0	0	0	0	0		1
	Overexpression Control	UAS-Sas-6 / + ; MTB / MKRS	29C	1	257	31.5			0	0	0	0	0	0		1
	Mutant	Sas-6[103] / TM6B	25C	1	750	60.1			0	0	0	0	0	0		1	David M Glover Lab
slmb	Mutant	slmb[3A1] / TM6B	25C	1	696	59.5			0	0	0	0	0	0		1	BDSC: 65423
	Mutant	w ; ; slmb[UU11] / +	25C	1	161	75.8			0	0	0	0	0	0		1	BDSC: 65424
	Mutant	slmb[UU11] / TM6B	25C	1	998	49.5			0	0	0	0	0	0		1
	Mutant	w ; ; slmb-Deficiency / +	25C	1	167	72.8			0	0	0	0	0	0		1	BDSC: 25012
	Mutant	slmb-Deficiency / TM6B	25C	1	987	66.7			0	0	0	0	0	0		1
	Mutant	slmb[i33] / TM6B	25C	1	850	66.2	22	0.332326	0	0	0	1	0.00117647	0.00117647		0.4595	Null CRISPR allele, this study
	Mutant	slmb[i41] / TM6B	25C	2	1726	60.1	32.6	0.542429	1	0	0	4	0.00289687	0.00289687	No further parthenogenesis	0.1653	Null CRISPR allele, this study
	Mutant	slmb[i44] / TM6B	25C	1	949	78.9	34	0.430925	0	0	0	1	0.00105374	0.00105374		0.4869	Null CRISPR allele, this study
tefu/ATM	RNAi Control	tefu-RNAi [HMS02790]	25C	1	902	60.2			0	0	0	0	0	0			BDSC: 44073
	RNAi	tefu-RNAi [HMS02790] ; MTB	25C	2	1195	73			0	0	0	0	0	0		1
	RNAi Control	tefu-RNAi [GL00138]	25C	1	1000	69.8			0	0	0	0	0	0			BDSC: 44417
	RNAi	tefu-RNAi [GL00138] / MTB	25C	2	1150	81.6			0	0	0	0	0	0		1
	Mutant	tefu-atm[6ei] / TM6B	25C	1	834	48.6			0	0	0	0	0	0		1	BDSC: 8626
	Mutant	efu-atm[8ei] / TM6B	25C	1	1000	66.2			0	0	0	0	0	0		1	BDSC: 8624
				Total Flies collected	156616		Average	0.528948
