## Supplementary material for "Virgin Birth: A genetic basis for facultative parthenogenesis": DataTableS8

### Sheet: Double mutant screen
Data Table S8. Double gene variant screen. Tracking of the temperature at which flies were maintained; the number of crosses, if applicable; the number of flies collected; the maximum average lifespan per batch; the average maternal age of parthenogenesis; proportion of life completed at the age of parthenogenesis; the maximum developmental stage reached by parthenogenetic offspring; proportion a…
Combinations of two alleles genes in one fly
Gene	Gene	Experiment Type	Female genotype	Temperature (°C)	Number of experiments	Number of flies	Average		parthenogenesis / lifespan	Parthenogenetic				Proportion of offspring to adult flies tested	Percent of offspring to adult flies tested	F1 information	p value
							Max Lifespan (days)	Age of parthenogenesis		Flies	Pupae	Larvae	Embryos
CRMP[SupK1]	w-RNAi [HMS00017]	Experiment	nos-gal4 / + ; wRNAi / CRMP	25C	1	180	82			0	0	0	0	0	0		1
desat1-RNAi [TRiP.GL00428]	CRMP[SupK1]	Control	desat1-RNAi / CyO ; CRMP / TM6B	25C	1	508	83.3			0	0	0	0	0	0
desat1-RNAi [TRiP.GL00428]	CRMP[SupK1]	Experiment	desat1-RNAi / nos-gal4 ; CRMP / TM6B	25C	1	91	74.5			0	0	0	0	0	0		1
desat1-RNAi [TRiP.GL00428]	desat1[ey07679]	Control	desat1-RNAi / + ; desat1 / TM6B	25C	1	279	95.6			0	0	0	0	0	0
desat1-RNAi [TRiP.GL00428]	desat1[ey07679]	Control	desat1-RNAi / + ; desat1	25C	1	242	82.7			0	0	0	0	0	0
desat1-RNAi [TRiP.GL00428]	desat1[ey07679]	Experiment	desat1-RNAi / nos-gal4 ; desat1	25C	1	322	75.4	34	0.450928	0	0	0	1	0.00310559	0.00310559		1
desat1-RNAi [TRiP.GL00428]	desat2-RNAi [HMJ30159]	Experiment	desat1-RNAi / + ; desat2-RNAi / MTB	25C	1	300	85.2			0	0	0	0	0	0		1
desat1-RNAi [TRiP.GL00428]	desat2[7-11HD-low]	Control	desat1-RNAi / CyO ; desat2 / TM6B	25C	2	369	85.4			0	0	0	0	0	0
desat1-RNAi [TRiP.GL00428]	desat2[7-11HD-low]	Control	desat1-RNAi / CyO ; desat2	25C	2	233	65.9			0	0	0	0	0	0
desat1-RNAi [TRiP.GL00428]	desat2[7-11HD-low]	Experiment	desat1-RNAi / nos-gal4 ; desat2 / +	25C	1	62	73.5			0	0	0	0	0	0		1
desat1-RNAi [TRiP.GL00428]	desat2[7-11HD-low]	Experiment	desat1-RNAi / nos-gal4 ; desat2	25C	1	56	66.4			0	0	0	0	0	0		1
desat1-RNAi [TRiP.GL00428]	UAS-eya [B.II]	Control	desat1-RNAi / CyO ; UAS-eya / TM6B	25C	1	508	74.3			0	0	0	0	0	0
desat1-RNAi [TRiP.GL00428]	Klp64D-RNAi [TRiP.HMS02193]	Experiment	desat1-RNAi / Klp64D-RNAi ; MTB / +	25C	1	201	83.5	46	0.550898	0	0	0	1	0.00497512	0.00497512		0.4177
desat1-RNAi [TRiP.GL00428]	ktub[1]	Experiment	desat1-RNAi / ktub ; MTB / +	25C	1	212	89			0	0	0	0	0	0		1
desat1-RNAi [TRiP.GL00428]	Trx-2-RNAi [TRiP.HMS00989]	Control	desat1-RNAi / CyO ; Trx-2-RNAi / TM6B	25C	1	491	79.7			0	0	0	0	0	0
desat1-RNAi [TRiP.GL00428]	Trx-2-RNAi [TRiP.HMS00989]	Experiment	desat1-RNAi / + ; Trx-2-RNAi / MTB	25C	1	208	76.6			0	0	0	0	0	0		1
desat1-RNAi [TRiP.GL00428]	w-RNAi [HMS00017]	Control	desat1-RNAi / CyO ; w-RNAi / TM6B	25C	1	305	85.7			0	0	0	0	0	0
desat1-RNAi [TRiP.GL00428]	w-RNAi [HMS00017]	Experiment	desat1-RNAi / + ; w-RNAi / MTB	25C	1	90	69.7			0	0	0	0	0	0		1
desat1[ey07679]	desat2[7-11HD-low]	Experiment	desat1 / desat2	25C	1	254	74.4	59	0.793011	1	0	0	0	0.00393701	0.00393701		1
desat1[ey07679]	plp[165-P3-16]	Experiment	desat1 / plp	25C	1	223	80.5			0	0	0	0	0	0
desat1[ey07679]	Ubq-Sas-6-GFP/ CyO ; MKRS / TM6B	Experiment	Sas-6 / + ; desat1 / TM6B	25C	1	84	69.5			0	0	0	0	0	0
desat1[ey07679]	w-RNAi [HMS00017]	Experiment	nos-gal4 / CyO ; w-RNAi / desat1	25C	1	217	74.3			0	0	0	0	0	0		1
desat2-RNAi [HMJ30159]	CRMP[SupK1]	Control	desat2-RNAi / CyO ; CRMP/ TM6B	25C	1	450	84	55.5	0.660714	0	0	0	2	0.00444444	0.00444444
desat2-RNAi [HMJ30159]	CRMP[SupK1]	Experiment	desat2-RNAi / + ; CRMP/ MTB	25C	1	241	83			0	0	0	0	0	0		0.5451
desat2-RNAi [HMJ30159]	desat1[ey07679]	Control	desat2-RNAi / CyO ; desat1/ TM6B	25C	1	313	87.3			0	0	0	0	0	0
desat2-RNAi [HMJ30159]	desat1[ey07679]	Control	desat2-RNAi / CyO ; desat1	25C	1	264	78.7			0	0	0	0	0	0
desat2-RNAi [HMJ30159]	desat1[ey07679]	Experiment	desat2-RNAi / nos-gal4 ; desat1	25C	1	400	72	45	0.625	0	0	0	1	0.0025	0.0025		1
desat2-RNAi [HMJ30159]	desat2[7-11HD-low]	Control	desat2-RNAi / CyO ; desat2 / TM6B	25C	1	344	85.1			0	0	0	0	0	0
desat2-RNAi [HMJ30159]	desat2[7-11HD-low]	Control	desat2-RNAi / CyO ; desat2	25C	1	180	61.6			0	0	0	0	0	0
desat2-RNAi [HMJ30159]	desat2[7-11HD-low]	Experiment	desat2-RNAi / nos-gal4 ; desat2 (mostly lethal)	25C	1	8	58.5			0	0	0	0	0	0		1
desat2-RNAi [HMJ30159]	UAS-eya [B.II]	Control	desat2-RNAi / CyO ; UAS-eya / TM6B	25C	1	500	72.5			0	0	0	0	0	0
desat2-RNAi [HMJ30159]	UAS-eya [B.II]	Experiment	desat2-RNAi / nos-gal4 ; UAS-eya / +	25C	1	190	87.3			0	0	0	0	0	0		1
desat2-RNAi [HMJ30159]	ktub[1]	Experiment	desat2-RNAi / ktub ; MTB / +	25C	1	112	93			0	0	0	0	0	0		1
desat2-RNAi [HMJ30159]	slmb[i41]	Experiment	desat2-RNAi / + ; MTB / slmb	25C	1	50	63			0	0	0	0	0	0		1
desat2-RNAi [HMJ30159]	Trx-2-RNAi [TRiP.HMS00989]	Control	desat2-RNAi / CyO ; Trx-2-RNAi / TM6B	25C	1	451	75.9	14	0.184453	0	0	0	1	0.00221729	0.00221729
desat2-RNAi [HMJ30159]	Trx-2-RNAi [TRiP.HMS00989]	Experiment	desat2-RNAi / + ; Trx-2-RNAi / MTB	25C	1	248	78.5	26	0.33121	0	0	0	6	0.0241935	0.0241935		0.009405
desat2-RNAi [HMJ30159]	w-RNAi [HMS00017]	Control	desat2-RNAi / CyO ; w-RNAi / TM6B	25C	1	513	79.3			0	0	0	0	0	0
desat2-RNAi [HMJ30159]	w-RNAi [HMS00017]	Experiment	desat2-RNAi / + ; w-RNAi / MTB	25C	1	246	79.2			0	0	0	0	0	0		1
desat2[7-11HD-low]	plu[1]	Experiment	plu / + ; desat2 / +	25C	1	157	87.3			0	0	0	0	0	0
desat2[7-11HD-low]	w-RNAi [HMS00017]	Experiment	nos-gal4 / + ; w-RNAi / desat2	25C	1	160	81			0	0	0	0	0	0		1
UAS-eya [B.II]	CRMP[SupK1]	Experiment	nos-gal4 / + ; UAS-eya / CRMP	25C	1	90	77			0	0	0	0	0	0		1
UAS-eya [B.II]	desat1[ey07679]	Experiment	nos-gal4 / + ; UAS-eya / desat1	25C	1	39	79			0	0	0	0	0	0		1
UAS-eya [B.II]	desat2[7-11HD-low]	Experiment	nos-gal4 / + ; UAS-eya / desat2	25C	1	173	84.2			0	0	0	0	0	0		1
UAS-eya [B.II]	Trx-2-RNAi [TRiP.HMS00989]	Experiment	nos-gal4 / + ; UAS-eya / Trx-2-RNAi	25C	2	366	80.9			0	0	0	0	0	0		1
UAS-eya [B.II]	w-RNAi [HMS00017]	Experiment	nos-gal4 / + ; UAS-eya / w-RNAi	25C	1	195	94.8			0	0	0	0	0	0		1
f[36a]	CRMP[SupK1]	Experiment	f ; CRMP / TM6B	25C	1	496	81.8			0	0	0	0	0	0		1
f[36a]	desat1-RNAi [TRiP.GL00428]	Control	f ; ; desat1-RNAi / CyO	25C	1	450	86.3	35	0.405562	0	0	0	1	0.00222222	0.00222222
f[36a]	desat1-RNAi [TRiP.GL00428]	Experiment	f ; ; desat1-RNAi / MTB	25C	1	128	81.7			0	0	0	0	0	0		1
f[36a]	desat1[ey07679]	Experiment	f ; ; desat1 / TM6B	25C	1	302	74.1			0	0	0	0	0	0		1
f[36a]	desat1[ey07679]	Experiment	f ; ; desat1	25C	1	345	72.5			0	0	0	0	0	0		1
f[36a]	desat2-RNAi [HMJ30159]	Control	f ; ; desat2-RNAi / TM6B	25C	2	950	73.7	46	0.624152	0	0	0	1	0.00105263	0.00105263
f[36a]	desat2-RNAi [HMJ30159]	Experiment	f ; ; desat2-RNAi / MTB	25C	1	49	80			0	0	0	0	0	0		1
f[36a]	desat2[7-11HD-low]	Experiment	f ; ; desat2	25C	1	450	74.3	45	0.605653	0	0	0	1	0.00222222	0.00222222		1
f[36a]	UAS-eya [B.II]	Control	f ; ; UAS-eya / TM6B	25C	1	501	71.8			0	0	0	0	0	0
f[36a]	UAS-eya [B.II]	Experiment	f ; ; UAS-eya / MTB	25C	1	350	84.6			0	0	0	0	0	0		1
f[36a]	Klp64D-RNAi [TRiP.HMS02193]	Control	f ; ; Klp64D-RNAi / CyO	25C	1	476	28.8			0	0	0	0	0	0
f[36a]	Klp64D-RNAi [TRiP.HMS02193]	Experiment	f ; ; Klp64D-RNAi / + ; MTB / +	25C	1	65	76.3			0	0	0	0	0	0		1
f[36a]	ktub[1]	Experiment	f ; ; ktub / CyO	25C	1	196	76			0	0	0	0	0	0		1
f[36a]	ktub[1]	Experiment	f ; ; ktub	25C	1	67	53.5			0	0	0	0	0	0		1
f[36a]	polo+	Experiment	f / polo+	25C	1	116	72.7			1	0	0	0	0.00862069	0.00862069	No further parthenogenesis	0.3704
f[36a]	Trx-2-RNAi [TRiP.HMS00989]	Control	f ; ; Trx-2-RNAi / TM6B	25C	1	498	74.5			0	0	0	0	0	0
f[36a]	Trx-2-RNAi [TRiP.HMS00989]	Experiment	f ; ; Trx-2-RNAi / MTB	25C	1	250	81.6			0	0	0	0	0	0		1
f[36a]	w-RNAi [HMS00017]	Control	f; ; w-RNAi / TM6B	25C	1	451	78.4			0	0	0	0	0	0
f[36a]	w-RNAi [HMS00017]	Experiment	f ; ; w-RNAi / MTB	25C	1	220	79.5			0	0	0	0	0	0		1
gnu[1]	Trx-2[BG02804]	Experiment	Trx-2 / + ; gnu / +	25C	1	249	65.2			0	0	0	0	0	0		1
gnu[1]	desat1[ey07679]	Experiment	gnu / desat1	25C	1	50	60.5			0	0	0	0	0	0		1
gnu[1]	desat2[7-11HD-low]	Experiment	gnu / desat2	25C	1	369	84.5			0	0	0	0	0	0		1
gnu[1]	slmb[i41]	Experiment	gnu / slmb	25C	1	171	61.3			0	0	0	0	0	0		1
Klp64D-RNAi [TRiP.HMS02193]	CRMP[SupK1]	Control	Klp64D-RNAi ; CRMP	25C	1	443	74			0	0	0	0	0	0
Klp64D-RNAi [TRiP.HMS02193]	CRMP[SupK1]	Experiment	Klp64D-RNAi / nos-gal4 ; CRMP / TM6B	25C	1	176	80			0	0	0	0	0	0		1
Klp64D-RNAi [TRiP.HMS02193]	desat1[ey07679]	Control	Klp64D-RNAi /CyO; desat1 / TM6B	25C	1	318	84.9			0	0	0	0	0	0
Klp64D-RNAi [TRiP.HMS02193]	desat1[ey07679]	Control	Klp64D-RNAi /CyO; desat1	25C	1	386	81.9			0	0	0	0	0	0
Klp64D-RNAi [TRiP.HMS02193]	desat1[ey07679]	Experiment	Klp64D-RNAi / nos-gal4; desat1 / TM6B	25C	1	143	67			0	0	0	0	0	0		1
Klp64D-RNAi [TRiP.HMS02193]	desat1[ey07679]	Experiment	Klp64D-RNAi / nos-gal4 ; desat1	25C	1	422	61.5	14	0.227642	0	0	0	1	0.00236967	0.00236967		1
Klp64D-RNAi [TRiP.HMS02193]	desat2-RNAi [HMJ30159]	Experiment	Klp64D-RNAi / desat2-RNAi ; MTB / +	25C	1	241	80.6			0	0	0	0	0	0		1
Klp64D-RNAi [TRiP.HMS02193]	desat2[7-11HD-low]	Control	Klp64D-RNAi / + ; desat2 / TM6B	25C	1	219	75.6			0	0	0	0	0	0
Klp64D-RNAi [TRiP.HMS02193]	desat2[7-11HD-low]	Control	Klp64D-RNAi / + ; desat2	25C	1	35	53			0	0	0	0	0	0
Klp64D-RNAi [TRiP.HMS02193]	desat2[7-11HD-low]	Experiment	Klp64D-RNAi / nos-gal4 ; desat2	25C	1	24	54			0	0	0	0	0	0		1
Klp64D-RNAi [TRiP.HMS02193]	UAS-eya [B.II]	Control	Klp64D-RNAi / CyO ; UAS-eya / TM6B	25C	1	396	82.5			0	0	0	0	0	0
Klp64D-RNAi [TRiP.HMS02193]	UAS-eya [B.II]	Experiment	Klp64D-RNAi / nos-gal4 ; UAS-eya / +	25C	1	55	72.7			0	0	0	0	0	0		1
Klp64D-RNAi [TRiP.HMS02193]	ktub[1]	Experiment	Klp64D-RNAi / ktub ; MTB / +	25C	1	250	95.8			0	0	0	0	0	0		1
Klp64D-RNAi [TRiP.HMS02193]	Trx-2-RNAi [TRiP.HMS00989]	Control	Klp64D-RNAi / CyO ; Trx-2-RNAi / TM6B	25C	1	513	83.8			0	0	0	0	0	0
Klp64D-RNAi [TRiP.HMS02193]	Trx-2-RNAi [TRiP.HMS00989]	Experiment	Klp64D-RNAi / nos-gal4 ; Trx-2-RNAi / +	25C	1	104	73.5			0	0	0	0	0	0		1
Klp64D-RNAi [TRiP.HMS02193]	Trx-2-RNAi [TRiP.HMS00989]	Experiment	Klp64D-RNAi / + ; Trx-2-RNAi / MTB	25C	1	246	83.6			0	0	0	0	0	0		1
Klp64D-RNAi [TRiP.HMS02193]	w-RNAi [HMS00017]	Control	Klp64D-RNAi / CyO ; w-RNAi / TM6B	25C	1	494	80.8	48	0.594059	0	0	0	2	0.00404858	0.00404858
Klp64D-RNAi [TRiP.HMS02193]	w-RNAi [HMS00017]	Experiment	Klp64D-RNAi / + ; w-RNAi / MTB	25C	1	289	80.5	29	0.360248	0	0	0	1	0.00346021	0.00346021		1
ktub[1]	CRMP[SupK1]	Experiment	ktub / CRMP	25C	1	504	85.9			0	0	0	0	0	0		1
ktub[1]	desat1[ey07679]	Experiment	ktub / CyO ; desat1 / TM6B	25C	1	497	79.5			0	0	0	0	0	0		1
ktub[1]	desat1[ey07679]	Experiment	ktub / CyO ; desat1	25C	1	646	61.3			0	0	0	0	0	0		1
ktub[1]	desat1[ey07679]	Experiment	ktub ; desat1 / TM6B	25C	1	5	55			0	0	0	0	0	0		1
ktub[1]	desat1[ey07679]	Experiment	ktub ; desat1 stock could not be generated, possible synthetic lethality
ktub[1]	desat2[7-11HD-low]	Experiment	stock could not be generated, possible synthetic lethality
ktub[1]	UAS-eya [B.II]	Experiment	nos-gal4 / ktub ; UAS-eya / +	25C	1	148	88	38	0.431818	0	0	0	1	0.00675676	0.00675676		0.1324
ktub[1]	slmb[i41]	Experiment	ktub / CyO ; slmb / TM6B	25C	1	341	79.1	47	0.594185	0	0	0	2	0.0058651	0.0058651		0.06751
ktub[1]	Trx-2-RNAi [TRiP.HMS00989]	Control	ktub / CyO ; Trx-2-RNAi / TM6B	25C	1	269	80.3			0	0	0	0	0	0
ktub[1]	Trx-2-RNAi [TRiP.HMS00989]	Experiment	ktub / CyO ; Trx-2-RNAi / MTB	25C	1	68	79.5			0	0	0	0	0	0		1
ktub[1]	Trx-2-RNAi [TRiP.HMS00989]	Control	ktub ; Trx-2 / TM6B	25C	1	59	70.2			0	0	0	0	0	0
ktub[1]	Trx-2[BG02804]	Experiment	ktub / Trx-2	25C	1	200	85.8			0	0	0	0	0	0		1
ktub[1]	w-RNAi [HMS00017]	Control	ktub / CyO ; w-RNAi / TM6B	25C	1	351	80.9			0	0	0	0	0	0
ktub[1]	w-RNAi [HMS00017]	Experiment	ktub / nos-gal4 ; w-RNAi / +	25C	1	204	87.5			0	0	0	0	0	0		1
UAS-myc	desat1[ey07679]	Experiment	UAS-myc / nos-gal4 ; deast1 / TM6B	25C	1	280	77.2			0	0	0	0	0	0
UAS-myc	desat1[ey07679]	Experiment	UAS-myc / + ; deast1 / MTB	25C	1	250	61.6			0	0	0	0	0	0		1
UAS-myc	desat2[7-11HD-low]	Experiment	UAS-myc / nos-gal4 ; deast2 / TM6B	25C	1	130	79.7			0	0	0	0	0	0		1
polo4+	asl[38]	Experiment	GFP-polo ; ; asl / TM6B	25C	1	528	64.1			0	0	0	0	0	0		1
polo4+	bam-RNAi [TRiP.HMS00029]	Control	GFP-polo ; ; bam-RNAi / TM6B	25C	1	1100	74.4	51.03	0.685887	0	1	1	27	0.0263636	0.0263636
polo4+	bam-RNAi [TRiP.HMS00029]	Experiment	GFP-polo / + ; ; bam-RNAi / MTB	25C	2	1600	72.5	51.03	0.703862	0	0	0	0	0	0		3.933e-12
polo4+	CRMP[SupK1]	Experiment	GFP-polo ; ; CRMP / TM6B	25C	1	500	73.9			0	0	0	0	0	0		1
polo4+	desat1-RNAi [TRiP.GL00428]	Control	GFP-polo ; desat1-RNAi / CyO	25C	1	500	85.1	21	0.246769	0	0	0	2	0.004	0.004
polo4+	desat1-RNAi [TRiP.GL00428]	Experiment	GFP-polo ; desat1-RNAi / nos-gal4	25C	1	343	84.6	28	0.330969	0	0	0	1	0.00291545	0.00291545		1
polo4+	desat1[ey07679]	Experiment	GFP-polo ; ; desat1 / +	25C	1	93	80	52	0.65	1	1	0	1	0.0322581	0.0322581		0.002581
polo4+	desat1[ey07679]	Experiment	GFP-polo ; ; desat1 / TM6B	25C	1	542	67.5	46.75	0.692593	3	0	0	25	0.0516605	0.0516605	No further parthenogenesis	6.022e-12
polo4+	desat1[ey07679]	Experiment	GFP-polo ; ; desat1	25C	1	533	66.8	45.5	0.681138	0	3	1	5	0.0168856	0.0168856		0.001664
polo4+	desat2-RNAi [HMJ30159]	Control	GFP-polo ; desat2-RNAi	25C	1	500	89.2			0	0	0	0	0	0
polo4+	desat2-RNAi [HMJ30159]	Experiment	GFP-polo ; desat2-RNAi / nos-gal4	25C	1	122	76			0	0	0	0	0	0		1
polo4+	desat2[7-11HD-low]	Experiment	GFP-polo ; ; desat2 / +	25C	1	250	77	56	0.727273	2	1	0	1	0.016	0.016		0.007839
polo4+	desat2[7-11HD-low]	Experiment	GFP-polo ; ; desat2 / TM6B	25C	1	538	68.3	46	0.673499	0	1	0	39	0.0743494	0.0743494		2.2e-16
polo4+	desat2[7-11HD-low]	Experiment	GFP-polo ; ; desat2	25C	1	128	44.6			0	0	0	0	0	0		1
polo4+	UAS-eya [B.II]	Control	GFP-polo ; ; UAS-eya / TM6B	25C	1	500	80.9			0	0	0	0	0	0
polo4+	UAS-eya [B.II]	Experiment	GFP-polo ; nos-gal4 / + ; UAS-eya / +	25C	1	200	86.5			0	0	0	0	0	0		1
polo4+	gnu[1]	Experiment	GFP-polo ; gnu1 / CyO	25C	1	505	66.9	61	0.911809	0	1	0	0	0.0019802	0.0019802		1
polo4+	Klp64D-RNAi [TRiP.HMS02193]	Control	GFP-polo ; Klp64D-RNAi	25C	1	520	87.9			0	0	0	0	0	0
polo4+	Klp64D-RNAi [TRiP.HMS02193]	Experiment	GFP-polo ; Klp64D-RNAi / nos-gal4	25C	1	272	81	38	0.469136	0	0	0	1	0.00367647	0.00367647		0.3434
polo4+	ktub[1]	Experiment	GFP-polo ; ktub / CyO	25C	1	366	86.9	37	0.425777	0	0	0	3	0.00819672	0.00819672		0.06794
polo4+	ktub[1]	Experiment	GFP-polo ; ktub	25C	1	276	85.7	40	0.466744	0	0	0	2	0.00724638	0.00724638		0.1292
polo4+	mr[1]	Experiment	GFP-polo ; mr / CyO	25C	1	511	79.3			0	0	0	0	0	0		1
polo4+	UAS-myc	Control	GFP-polo ; UAS-myc / CyO	25C	1	511	77.5			0	0	0	0	0	0
polo4+	UAS-myc	Experiment	GFP-polo ; UAS-myc / nos-gal4	25C	1	500	78.9	42	0.532319	2	0	0	1	0.006	0.006		0.1206
polo4+	plp[165-P3-16]	Experiment	GFP-polo ; ; plp / TM6B	25C	1	550	60.4			0	0	0	0	0	0		1
polo4+	slmb[UU11]	Experiment	GFP-polo ; ; slmb / TM6B	25C	1	400	59.8	17	0.284281	0	0	0	1	0.0025	0.0025		0.5053
polo4+	slmb-Deficiency	Experiment	GFP-polo ; ; slmb-Df / TM6B	25C	1	456	62.4			0	0	0	0	0	0		1
polo4+	slmb[i41]	Experiment	GFP-polo ; ; slmb / TM6B	25C	1	917	62.1	42.11	0.6781	2	1	0	25	0.0305344	0.0305344	No further parthenogenesis	3.114e-08
polo4+	Trx-2-RNAi [TRiP.HMS00989]	Control	GFP-polo ; ; Trx-2 RNAi	25C	1	512	63.4	32.25	0.508675	2	0	0	6	0.015625	0.015625	No further parthenogenesis
polo4+	Trx-2-RNAi [TRiP.HMS00989]	Experiment	GFP-polo ; nos-gal4; Trx-2 RNAi / +	25C	1	301	71.7	31	0.432357	0	0	0	2	0.00664452	0.00664452		0.3379
polo4+	Trx-2[BG02804]	Experiment	GFP-polo ; Trx-2 / CyO	25C	1	471	86.7	53	0.611303	0	0	0	1	0.00212314	0.00212314		0.5535
polo4+	w-RNAi [HMS00017]	Control	GFP-polo ; ; w-RNAi / TM6B	25C	1	450	62.8	31	0.493631	1	0	0	0	0.00222222	0.00222222	No further parthenogenesis
polo4+	w-RNAi [HMS00017]	Experiment	GFP-polo ; nos-gal4 / + ; w-RNAi / +	25C	1	226	79.3			0	0	0	0	0	0		1
Rcd4	bam-RNAi [TRiP.HMS00029]	Control	UAS-Flag-Rcd4 / CyO ; bam-RNAi / TM6B	25C	1	1000	77.4			0	0	0	0	0	0
Rcd4	bam-RNAi [TRiP.HMS00029]	Control	UAS-Flag-Rcd4 / + ; bam-RNAi / MTB	25C	2	1950	76.7	51.5	0.671447	0	0	0	2	0.00102564	0.00102564		1
slmb[i41]	CRMP[SupK1]	Experiment	slmb / CRMP	25C	1	445	85.2	39		0	0	0	1	0.00224719	0.00224719		1
slmb[i41]	desat1[ey07679]	Experiment	slmb / desat1	25C	1	400	70.8	21		0	0	0	1	0.0025	0.0025		1
slmb[i41]	desat2[7-11HD-low]	Experiment	slmb / desat2	25C	1	173	80.3	28		0	0	0	2	0.0115607	0.0115607		0.1278
slmb[i41]	Plk4[144]	Experiment	Plk4 / slmb	25C	1	118	76	23	0.302632	0	0	0	1	0.00847458	0.00847458		0.3279
slmb[i41]	Trx-2-RNAi [TRiP.HMS00989]	Experiment	nos-gal4 / + ; slmb / Trx-2-RNAi	25C	1	204	75			0	0	0	0	0	0		1
slmb[i41]	Trx-2[BG02804]	Experiment	Trx-2 / + ; slmb / +	25C	1	302	74.7			0	0	0	0	0	0		1
slmb[i41]	w-RNAi [HMS00017]	Experiment	nos-gal4 / + ; slmb / w-RNAi	25C	1	194	76			0	0	0	0	0	0		1
Trx-2-RNAi [TRiP.HMS00989]	CRMP[SupK1]	Experiment	nos-gal4 / + ; Trx-2-RNAi / CRMP	25C	1	87	88			0	0	0	0	0	0		1
Trx-2-RNAi [TRiP.HMS00989]	desat1[ey07679]	Experiment	nos-gal4 / + ; Trx-2-RNAi / desat1	25C	1	325	68.3	54	0.79063	0	0	0	1	0.00307692	0.00307692		1
Trx-2-RNAi [TRiP.HMS00989]	desat2[7-11HD-low]	Experiment	nos-gal4 / + ; Trx-2-RNAi / desat2	25C	1	125	84.3			0	0	0	0	0	0		1
Trx-2-RNAi [TRiP.HMS00989]	w-RNAi [HMS00017]	Experiment	nos-gal4 / CyO ; Trx-2-RNAi / w-RNAi	25C	1	186	68.8			0	0	0	0	0	0		1
Trx-2[BG02804]	CRMP[SupK1]	Experiment	Trx-2 / CyO ; CRMP / TM6B	25C	1	366	84.9			0	0	0	0	0	0		1
Trx-2[BG02804]	CRMP[SupK1]	Experiment	Trx-2 ; CRMP / TM6B	25C	1	500	76.4			0	0	0	0	0	0		1
Trx-2[BG02804]	desat1-RNAi [TRiP.GL00428]	Experiment	Trx-2 / desat1-RNAi ; MTB / +	25C	1	89	84.5			0	0	0	0	0	0		1
Trx-2[BG02804]	desat1[ey07679]	Experiment	Trx-2 / CyO ; desat1 / TM6B	25C	1	160	81.7	90	1.10159	0	0	0	1	0.00625	0.00625		0.5276
Trx-2[BG02804]	desat1[ey07679]	Experiment	Trx-2 ; desat1 / TM6B	25C	1	155	73.9	44	0.595399	0	0	0	2	0.0129032	0.0129032		0.177
Trx-2[BG02804]	desat1[ey07679]	Experiment	Trx-2 / CyO ; desat1	25C	1	197	76.6			0	0	0	0	0	0		1
Trx-2[BG02804]	desat1[ey07679]	Experiment	Trx-2 ; desat1	25C	1	153	66.4			0	0	0	0	0	0		1
Trx-2[BG02804]	desat2[7-11HD-low]	Experiment	Trx-2 ; desat2 / TM6B	25C	1	108	66.3			0	0	0	0	0	0		1
Trx-2[BG02804]	desat2[7-11HD-low]	Experiment	Trx-2 / CyO ; desat2 / TM6B	25C	1	64	54.7			0	0	0	0	0	0		1
Trx-2[BG02804]	desat2[7-11HD-low]	Experiment	Trx-2 / CyO ; desat2	25C	1	26	55.3			0	0	0	0	0	0		1
Trx-2[BG02804]	desat2[7-11HD-low]	Experiment	Trx-2 ; desat2	25C	1	41	51			0	0	0	0	0	0		1
Trx-2[BG02804]	desat2-RNAi [HMJ30159]	Experiment	Trx-2 / desat2-RNAi ; MTB	25C	1	73	79.5			0	0	0	0	0	0		1
Trx-2[BG02804]	Klp64D-RNAi [TRiP.HMS02193]	Experiment	Trx-2 / Klp64D-RNAi ; MTB / +	25C	1	179	86.5			0	0	0	0	0	0		1
Trx-2[BG02804]	Trx-2-RNAi [TRiP.HMS00989]	Control	Trx-2 / CyO ; Trx-2-RNAi / TM6B	25C	1	249	82.2	37	0.450122	0	0	0	1	0.00401606	0.00401606
Trx-2[BG02804]	Trx-2-RNAi [TRiP.HMS00989]	Control	Trx-2 ; Trx-2-RNAi / TM6B	25C	1	298	87.1	31	0.355913	0	0	0	1	0.0033557	0.0033557
Trx-2[BG02804]	Trx-2-RNAi [TRiP.HMS00989]	Experiment	Trx-2 ; Trx-2-RNAi / MTB	25C	1	150	74			0	0	0	0	0	0		1
Trx-2[BG02804]	w-RNAi [HMS00017]	Control	Trx-2 / CyO ; w-RNAi / TM6B	25C	1	358	80			0	0	0	0	0	0
Trx-2[BG02804]	w-RNAi [HMS00017]	Control	Trx-2 ; w-RNAi / TM6B	25C	1	212	74.8	33	0.441176	0	0	0	1	0.00471698	0.00471698
Trx-2[BG02804]	w-RNAi [HMS00017]	Experiment	Trx-2 / nos-gal4 ; w-RNAi / +	25C	1	202	83.8			0	0	0	0	0	0		0
					Total Flies collected	51840		Average	0.543129
